# Hindbrain neuropore tissue geometry determines asymmetric cell-mediated closure dynamics

**DOI:** 10.1101/2020.11.02.364513

**Authors:** Eirini Maniou, Michael F Staddon, Abigail Marshall, Nicholas DE Greene, Andrew J Copp, Shiladitya Banerjee, Gabriel L Galea

## Abstract

Gap closure is a common morphogenetic process. In mammals, failure to close the embryonic hindbrain neuropore (HNP) gap causes fatal anencephaly. We observed that surface ectoderm cells surrounding the mouse HNP assemble high-tension actomyosin purse-strings at their leading edge and establish the initial contacts across the embryonic midline. The HNP gap closes asymmetrically, faster from its rostral than caudal extreme, while maintaining an elongated aspect ratio. Cell-based physical modelling identifies two closure mechanisms sufficient to describe tissue-level HNP closure dynamics; purse-string contraction and directional cell crawling. Combining both closure mechanisms hastens gap closure and produces a constant rate of gap shortening. Purse-string contraction reduces, whereas crawling increases gap aspect ratio, and their combination maintains it. Closure rate asymmetry can be explained by embryo tissue geometry, namely a narrower rostral gap apex. At the cellular level, our model predicts highly directional cell migration with a constant rate of cells leaving the HNP rim. These behaviours are reproducibly live-imaged in mouse embryos. Thus, mammalian embryos coordinate cellular and tissue-level mechanics to achieve this critical gap closure event.
