## Supplementary material for "Hindbrain neuropore tissue geometry determines asymmetric cell-mediated closure dynamics": Graph source data

### Sheet: Fig 1
Figure 1A-F
Representative images

### Sheet: Fig 2
Figure 2A			Figure 2B						Figure 2C						Figure 2D						Figure 2E			Figure 2F				Figure 2G				Figure 2H			Figure 2I		Figure 2J
Representative image			Somites	HNP length	Somites	Mean	SE		Somites	HNP width	Somites	Mean	SE		Somites	HNP Aspect ratio	Somites	Mean	SE		Representative image			HNP length	Clo2 from OV	Clo1 from OV		Time	C2p	C1p		Time	Aspect ratio		Representative images		PIV image
			12	431.466	12	434.552	47.4181		12	138.167	12	128.134	17.629		12	3.12278	12	3.43179	0.18814					431.466	521.091	69.584		10	25.5409	8.98661		10	4.50549
			12	518.182	13	402.635	38.3432		12	152.39	13	126.157	13.5205		12	3.40037	13	3.34126	0.27749					495.518	660.926	125.016		20	38.513	17.1506		20	4.26366
			12	354.008	14	341.9	81.9583		12	93.846	14	93.6721	23.756		12	3.77222	14	3.82855	0.40485					549.103	690.462	55.554		30	53.7418	19.5503		30	4.15023
			13	256	15	276.092	40.5052		13	59.5851	15	93.9471	13.7752		13	4.29638	15	3.00394	0.18995					360.573	555.092	155.378		40	69.0527	21.3136		40	3.99659
			13	549.103	16	191.589	45.5166		13	139.425	16	91.2099	17.5298		13	3.93835	16	2.1393	0.23473					536.267	711.657	88.957		50	78.4789	23.6295		50	4.00764
			13	495.518					13	156.056					13	3.17526								448.043	586.248	111.617		60	83.1984	26.5566		60	3.94527
			13	471.39					13	108.98					13	4.32547								434.342	568.122	108.54		70	96.1718	27.1464		70	3.83035
			13	360.573					13	125.996					13	2.86179								122.428	376.345	242.619		80	101.507	28.32		80	3.93901
			13	515.377					13	141.05					13	3.65386								203.77	392.597	181.472		90	105.027	42.5169		90	3.62086
			13	415.684					13	129.353					13	3.21356								165.281	370.062	199.264		100	115.056	42.6272		100	3.88499
			13	230.873					13	78.847					13	2.92811								236.966	435.692	192.147		110	121.576	49.6863		110	3.70715
			13	329.199					13	196.12					13	1.67856								49.529	253.429	203.613		120	145.849	52.084		120	3.76815
			14	536.267					14	103.071					14	5.2029								82.81	351.064	263.811		130	149.954	58.6004		130	3.89885
			14	448.043					14	143.192					14	3.12897								321.514	489.816	146.768		140	158.764	62.7179		140	3.76644
			14	219.885					14	59.416					14	3.70077								382.954	638.119	227.73		150	167.037	68.9367		150	4.08019
			14	87.606					14	21.055					14	4.16082								369.795	571.698	200.45		160	177.048	89.5887		160	3.78335
			14	417.698					14	141.627					14	2.94928								442.023	534.403	70.675
			15	242					15	68.628					15	3.52626								326.638	476.81	136.401
			15	434.342					15	128.722					15	3.37426								199.928	460.12	245.803
			15	145.891					15	45.6579					15	3.19532								158.055	339.209	166.568
			15	242.691					15	68.5222					15	3.54178
			15	203.77					15	112.623					15	1.80931
			15	566.845					15	226.941					15	2.49776
			15	527.225					15	156.46					15	3.36971
			15	392.15					15	116.17					15	3.37566
			15	253.823					15	79.329					15	3.19962
			15	329.107					15	83.646					15	3.93452
			15	133.812					15	81.063					15	1.65072
			15	155.419					15	65.288					15	2.38051
			15	101.425					15	27.374					15	3.70516
			15	136.793					15	54.835					15	2.49463
			16	110.366					16	58.338					16	1.89184
			16	382.954					16	182.745					16	2.09556
			16	442.023					16	117.566					16	3.75979
			16	20.248					16	8.227					16	2.46116
			16	200.356					16	110.865					16	1.80721
			16	87.478					16	38.301					16	2.28396
			16	160.19					16	96.153					16	1.66599
			16	157.179					16	76.69					16	2.04954
			16	163.51					16	132.004					16	1.23867

### Sheet: Fig 3
Figure 3A- 3B''			Figure 3C				Figure 3D			Figure 3E		Figure 3F
Representative images				Clo2 from OV			Representative images			Kymographs		Recoil
			Somites	-/-	Somites	F/F						F/F	F/-	-/-
			13	388.248	12	521.091						3.252	5.993	5.703
			16	527.812	13	660.926						3.679	1.4495	4.048
			17	210.532	13	690.462						2.517	2.44133	5.25675
			17	601.35	13	555.092						5.84517	3.24433	12.985
			18	148.262	13	435.692						1.5045	5.831	5.11
			18	539.277	14	711.657						1.883	4.90867	4.26533
			19	260.941	14	586.248						2.89833	3.63333	6.40867
			19	331.316	15	568.122						3.20817	1.00867
			20	348.119	15	392.597						6.72083	2.905
			20	385.876	16	370.062						1.7205	3.77367
			20	297.71	16	638.119							7.437
			21	271.319	16	534.403
			21	249.08	16	339.209
			21	152.315	17	253.429
			23	184.24	17	571.698
					18	376.345

### Sheet: Fig 4
Figure 4A			Figure 4B		Figure 4C		Figure 4D				Figure 4E,F			Figure 4G		Figure 4H
Representative images			Kymographs		Schematic		Recoil				Representative images			Schematic		Recoil
							Clo 1	Clo 2	SE							7-11 som	12-16 som
							0.94133	3.9925	0.4							Clo 1	Clo 1	Clo 2
							1.301	1.852	0.676							56.559	71.966	165.532
							1.32167	2.173	0.121							45.073	72.126	62.866
							1.926	2.06	0.236							59.901	130.815	45.072
							2.32067	5.25433	0.4							52.998	54.62	106.748
							2.35067	4.245	1.972							109.739	22.863	53.967
							4.144	2.772	1.347							48.072	49.338	100.337
							4.64917		-0.282							44.032		53.887
							5.79883		0.171							218.43
									0.024							78.451
																87.17

### Sheet: Fig 5
Figure 5A		Figure 5B-E		Figure 5F			Figure 5G
Schematic		Model iterations		Representative images			HNP Length	Clo2 Radius	Clo1 Radius	Binned HNP Length	Mean Clo2 Radius	SE Clo 2	Mean Clo1 Radius	SE Clo 1
							49.529	3.541	4.179	0-200	13.4773	2.70499	11.8533	1.79219
							60.9	7.08	10.435	200-400	16.168	2.19308	22.9436	4.45293
							80.163	10.707	14.164	400-600	13.5465	1.45237	22.7022	3.25408
							87.478	6.2505	9.5345
							112.444	14.527	20.476
							122.428	8.90289	6.59068
							129.569	8.953	12.5015
							133.812	21.079	21.3195
							145.891	15.1603	9.53437
							165.281	42.1585	23.7915
							185.133	3.2955	3.541
							185.166	15.435	16.9325
							197.563	9.157	3.2955
							198.367	22.435	9.651
							200.356	19.01	17.793
							203.77	21.372	29.7465
							219.885	8.037	11.021
							238.097	14.798	17.2565
							242	12.5	4.3
							242.691	13.9609	11.5954
							253.823	8.3045	6.865
							256	10.105	6.555
							276.296	13.6485	9.818
							329.199	20.209	56.908
							332.014	25.543	31.5085
							332.635	45.7255	62.846
							352.81	9.157	12.124
							360.573	14.1639	25.0027
							377.438	16.0185	49.234
							382.954	10.707	27.2975
							383.704	11.5955	5.019
							401.613	10.686	6.865
							415.684	15.435	5.948
							417.698	7.399	13.079
							431.466	25.4993	13.079
							434.342	16.074	39.7075
							442.023	19.0685	22.435
							444.637	21.951	55.4625
							448.043	13.1132	39.7079
							471.39	7.08196	13.1132
							495.518	7.83257	34.4092
							515.377	12.7716	26.1153
							518.182	14.8735	20.766
							527.225	21.951	9.5345
							536.267	7.08196	24.248
							549.103	4.8255	27.2975
							567.474	13.961	19.01
							594.987	10.686	15.1605

### Sheet: Fig 6
Figure 6A-D		Figure 6E		Figure 6F			Figure 6G					Figure 6H								Figure 6I
Model iterations		Representative images		Manual tracking trajectories			Time	Row 1	Row 2	Row 3		Speed								Directionality
							0	33.3333	45.3333	61.6667		Row 1	Row 2	Row 3		Row 1	Row 2	Row 3		Row 1	Row 2	Row 3		Row 1	Row 2	Row 3
							5	34.6667	44	58.6667		0.95	0.5	0.43	Mean speed	0.53036	0.44634	0.39361		0.491	0.933	0.929	Mean directionality	0.773714	0.789732	0.738508
							15	30.6667	45.3333	61		0.47	0.47	0.51	SE	0.03554	0.02421	0.01689		0.98	0.963	0.908	SE	0.0366141	0.0277684	0.0287288
							25	28	39.6667	51.6667		0.55	0.53	0.65						0.878	0.703	0.877
							35	24	37	52		0.43	0.64	0.54						0.788	0.928	0.993
							45	26	35	50		0.47	0.55	0.37						0.899	0.956	0.727
							55	27.3333	38.6667	50.3333		0.34	0.21	0.29						0.835	0.874	0.578
							65	20.3333	29.6667	44.6667		0.26	0.2	0.21						0.65	1	0.699
							75	21	33	44		0.74	0.37	0.26						0.262	0.891	0.65
							85	20	31	46		0.47	0.27	0.31						0.281	0.607	0.658
							95	17	29	37.6667		0.45	0.39	0.36						0.686	0.456	0.66
							105	12.3333	21	31		0.55	0.36	0.48						0.733	0.532	0.839
												0.62	0.21	0.27						0.763	1	0.851
												0.69	0.38	0.41						0.915	0.675	0.975
												0.98	0.31	0.51						0.947	0.966	0.682
												0.62	0.32	0.33						0.942	0.888	0.834
												0.52	0.61	0.27						0.958	0.77	0.85
												0.52	0.69	0.2						0.858	0.914	0.85
												0.61	0.72	0.21						0.943	0.877	0.359
												0.48	0.77	0.25						0.87	0.779	0.66
												0.33	0.87	0.4						0.848	0.922	0.184
												0.59	0.6	0.27						0.522	0.908	0.884
												0.25	0.34	0.43						0.686	0.902	0.489
												0.32	0.49	0.31						0.724	0.853	0.149
												0.35	0.65	0.19						0.838	0.829	0.739
												0.42	0.44	0.47						0.615	0.621	0.921
												0.51	0.41	0.63						0.872	0.842	0.94
												0.47	0.41	0.41						0.925	0.596	0.872
												0.89	0.37	0.62						0.955	0.873	0.953
													0.32	0.62							0.835	0.958
													0.37	0.53							0.519	0.932
													0.3	0.43							0.599	0.831
													0.44	0.37							0.226	0.127
													0.26	0.45							0.575	0.815
													0.34	0.48							0.494	0.987
													0.38	0.63							0.805	0.454
													0.44	0.17							0.81	0.995
													0.44	0.3							0.985	0.697
													0.4	0.31							0.961	0.761
													0.54	0.39							0.803	0.835
													0.46	0.21							0.866	0.656
													0.53	0.49							0.843	0.214
														0.6								0.643
														0.27								0.396
														0.29								0.817
														0.27								0.701
														0.31								0.342
														0.29								0.83
														0.36								0.644
														0.36								0.595
														0.48								0.833
														0.28								0.795
														0.27								0.509
														0.64								0.958
														0.54								0.613
														0.37								0.862
														0.54								0.995
														0.47								0.844
														0.27								0.979
														0.49								0.82
														0.55								0.977
														0.39								0.924
